# A single cell atlas of human and mouse white adipose tissue

**DOI:** 10.1101/2021.11.09.466968

**Authors:** Margo P. Emont, Christopher Jacobs, Adam L. Essene, Deepti Pant, Danielle Tenen, Georgia Colleluori, Angelica Di Vincenzo, Anja M. Jørgensen, Hesam Dashti, Adam Stefek, Elizabeth McGonagle, Sophie Strobel, Samantha Laber, Saaket Agrawal, Gregory P. Westcott, Amrita Kar, Molly L. Veregge, Anton Gulko, Harini Srinivasan, Zachary Kramer, Eleanna De Filippis, Erin Merkel, Jennifer Ducie, Christopher G. Boyd, William Gourash, Anita Courcoulas, Samuel J. Lin, Bernard T. Lee, Donald Morris, Adam Tobias, Amit V. Khera, Melina Claussnitzer, Tune H. Pers, Antonio Giordano, Orr Ashenberg, Aviv Regev, Linus T. Tsai, Evan D. Rosen

**Author notes:** Affiliated with Broad Institute while research was conducted (Samantha Laber). **Address correspondence to:** Evan D. Rosen, MD PhD, Division of Endocrinology, Diabetes, and Metabolism Beth Israel Deaconess Medical Center, 330 Brookline Avenue, Boston, MA 02215.

## Abstract

White adipose tissue (WAT), once regarded as morphologically and functionally bland, is now recognized to be dynamic, plastic, heterogenous, and involved in a wide array of biological processes including energy homeostasis, glucose and lipid handling, blood pressure control, and host defense^1^. High fat feeding and other metabolic stressors cause dramatic changes in adipose morphology, physiology, and cellular composition^1^, and alterations in adiposity are associated with insulin resistance, dyslipidemia, and type 2 diabetes (T2D)^2^. Here, we provide detailed cellular atlases of human and murine subcutaneous and visceral white fat at single cell resolution across a range of body weight. We identify subpopulations of adipocytes, adipose stem and progenitor cells (ASPCs), vascular, and immune cells and demonstrate commonalities and differences across species and dietary conditions. We link specific cell types to increased risk of metabolic disease, and we provide an initial blueprint for a comprehensive set of interactions between individual cell types in the adipose niche in leanness and obesity. These data comprise an extensive resource for the exploration of genes, traits, and cell types in the function of WAT across species, depots, and nutritional conditions.
