## Supplementary Table 6 CellphoneDB Significant Interactions for "A single cell atlas of human and mouse white adipose tissue"

### Sheet: Human Adipocyte Endothelial
Supplementary Table 6. Interactions between adipocytes and endothelial cells, ASPCs, and macrophages in human and mouse adipose tissue. TRUE refers to an interaction that is statistically significant under the given condition.
Endothelial/Adipocyte Interactions	SAT < 30	SAT > 40	VAT < 30	VAT > 40	All < 30	All > 40	All SAT	All VAT
AXL_GAS6	FALSE	FALSE	FALSE	TRUE	FALSE	TRUE	FALSE	TRUE
AXL_IL15RA	FALSE	FALSE	FALSE	TRUE	FALSE	TRUE	FALSE	TRUE
COL1A1_a1b1 complex	FALSE	FALSE	FALSE	TRUE	FALSE	TRUE	FALSE	TRUE
COL6A6_a2b1 complex	FALSE	FALSE	FALSE	TRUE	FALSE	TRUE	FALSE	TRUE
FBN1_a5b1 complex	FALSE	FALSE	FALSE	TRUE	FALSE	TRUE	FALSE	TRUE
LGR4_RSPO3	FALSE	FALSE	FALSE	TRUE	FALSE	TRUE	FALSE	TRUE
PDGFB_PDGFRB	FALSE	FALSE	FALSE	TRUE	FALSE	TRUE	FALSE	TRUE
PDGFRB_PDGFD	FALSE	FALSE	FALSE	TRUE	FALSE	TRUE	FALSE	TRUE
PLA2G2A_a5b1 complex	FALSE	FALSE	FALSE	TRUE	FALSE	TRUE	FALSE	TRUE
ACVR_1A2B receptor_BMP6	FALSE	TRUE	FALSE	FALSE	FALSE	TRUE	TRUE	FALSE
ACVR_1B2A receptor_INHBB	FALSE	TRUE	FALSE	FALSE	FALSE	TRUE	TRUE	FALSE
BMR1A_AVR2B_BMP6	FALSE	TRUE	FALSE	FALSE	FALSE	TRUE	TRUE	FALSE
COL11A1_a1b1 complex	FALSE	TRUE	FALSE	FALSE	FALSE	TRUE	TRUE	FALSE
COL11A1_a2b1 complex	FALSE	TRUE	FALSE	FALSE	FALSE	TRUE	TRUE	FALSE
COL15A1_a11b1 complex	FALSE	TRUE	FALSE	FALSE	FALSE	TRUE	TRUE	FALSE
COL18A1_a2b1 complex	FALSE	TRUE	FALSE	FALSE	FALSE	TRUE	TRUE	FALSE
COL21A1_a11b1 complex	FALSE	TRUE	FALSE	FALSE	FALSE	TRUE	TRUE	FALSE
COL27A1_a2b1 complex	FALSE	TRUE	FALSE	FALSE	FALSE	TRUE	TRUE	FALSE
COL28A1_a1b1 complex	FALSE	TRUE	FALSE	FALSE	FALSE	TRUE	TRUE	FALSE
COL28A1_a2b1 complex	FALSE	TRUE	FALSE	FALSE	FALSE	TRUE	TRUE	FALSE
COL4A3_a1b1 complex	FALSE	TRUE	FALSE	FALSE	FALSE	TRUE	TRUE	FALSE
COL4A3_a2b1 complex	FALSE	TRUE	FALSE	FALSE	FALSE	TRUE	TRUE	FALSE
COL4A4_a1b1 complex	FALSE	TRUE	FALSE	FALSE	FALSE	TRUE	TRUE	FALSE
COL4A4_a2b1 complex	FALSE	TRUE	FALSE	FALSE	FALSE	TRUE	TRUE	FALSE
COL4A5_a1b1 complex	FALSE	TRUE	FALSE	FALSE	FALSE	TRUE	TRUE	FALSE
COL4A5_a2b1 complex	FALSE	TRUE	FALSE	FALSE	FALSE	TRUE	TRUE	FALSE
COL8A1_a2b1 complex	FALSE	TRUE	FALSE	FALSE	FALSE	TRUE	TRUE	FALSE
CSPG4_a3b1 complex	FALSE	TRUE	FALSE	FALSE	FALSE	TRUE	TRUE	FALSE
DLL4_NOTCH3	FALSE	TRUE	FALSE	FALSE	FALSE	TRUE	TRUE	FALSE
EFNA1_EPHA4	FALSE	TRUE	FALSE	FALSE	FALSE	TRUE	TRUE	FALSE
EFNB2_EPHA4	FALSE	TRUE	FALSE	FALSE	FALSE	TRUE	TRUE	FALSE
FGF2_FGFR2	FALSE	TRUE	FALSE	FALSE	FALSE	TRUE	TRUE	FALSE
FGFR2_EPHA4	FALSE	TRUE	FALSE	FALSE	FALSE	TRUE	TRUE	FALSE
FGFR2_XPR1	FALSE	TRUE	FALSE	FALSE	FALSE	TRUE	TRUE	FALSE
FLT4_PDGFC	FALSE	TRUE	FALSE	FALSE	FALSE	TRUE	TRUE	FALSE
FN1_a11b1 complex	FALSE	TRUE	FALSE	FALSE	FALSE	TRUE	TRUE	FALSE
HLA-C_FAM3C	FALSE	TRUE	FALSE	FALSE	FALSE	TRUE	TRUE	FALSE
IL15_IL15RA	FALSE	TRUE	FALSE	FALSE	FALSE	TRUE	TRUE	FALSE
JAG1_NOTCH3	FALSE	TRUE	FALSE	FALSE	FALSE	TRUE	TRUE	FALSE
NOTCH3_JAG2	FALSE	TRUE	FALSE	FALSE	FALSE	TRUE	TRUE	FALSE
NRG3_ERBB4	FALSE	TRUE	FALSE	FALSE	FALSE	TRUE	TRUE	FALSE
NRP2_SEMA3C	FALSE	TRUE	FALSE	FALSE	FALSE	TRUE	TRUE	FALSE
TEK_ANGPT4	FALSE	TRUE	FALSE	FALSE	FALSE	TRUE	TRUE	FALSE
TNFRSF11B_TNFSF10	FALSE	TRUE	FALSE	FALSE	FALSE	TRUE	TRUE	FALSE
VEGFD_FLT4	FALSE	TRUE	FALSE	FALSE	FALSE	TRUE	TRUE	FALSE
VEGFD_KDR	FALSE	TRUE	FALSE	FALSE	FALSE	TRUE	TRUE	FALSE
COL10A1_a2b1 complex	FALSE	TRUE	FALSE	TRUE	FALSE	TRUE	TRUE	TRUE
COL12A1_a2b1 complex	FALSE	TRUE	FALSE	TRUE	FALSE	TRUE	TRUE	TRUE
COL15A1_a2b1 complex	FALSE	TRUE	FALSE	TRUE	FALSE	TRUE	TRUE	TRUE
COL19A1_a2b1 complex	FALSE	TRUE	FALSE	TRUE	FALSE	TRUE	TRUE	TRUE
COL24A1_a2b1 complex	FALSE	TRUE	FALSE	TRUE	FALSE	TRUE	TRUE	TRUE
COL4A1_a2b1 complex	FALSE	TRUE	FALSE	TRUE	FALSE	TRUE	TRUE	TRUE
COL4A2_a2b1 complex	FALSE	TRUE	FALSE	TRUE	FALSE	TRUE	TRUE	TRUE
COL5A1_a2b1 complex	FALSE	TRUE	FALSE	TRUE	FALSE	TRUE	TRUE	TRUE
COL5A2_a2b1 complex	FALSE	TRUE	FALSE	TRUE	FALSE	TRUE	TRUE	TRUE
COL5A3_a2b1 complex	FALSE	TRUE	FALSE	TRUE	FALSE	TRUE	TRUE	TRUE
COL6A1_a1b1 complex	FALSE	TRUE	FALSE	TRUE	FALSE	TRUE	TRUE	TRUE
COL6A2_a1b1 complex	FALSE	TRUE	FALSE	TRUE	FALSE	TRUE	TRUE	TRUE
EGFR_COPA	FALSE	TRUE	FALSE	TRUE	FALSE	TRUE	TRUE	TRUE
EGFR_GRN	FALSE	TRUE	FALSE	TRUE	FALSE	TRUE	TRUE	TRUE
EGFR_TGFB1	FALSE	TRUE	FALSE	TRUE	FALSE	TRUE	TRUE	TRUE
KDR_VEGFC	FALSE	TRUE	FALSE	TRUE	FALSE	TRUE	TRUE	TRUE
LAMC1_a2b1 complex	FALSE	TRUE	FALSE	TRUE	FALSE	TRUE	TRUE	TRUE
NRP2_SEMA3F	FALSE	TRUE	FALSE	TRUE	FALSE	TRUE	TRUE	TRUE
THBS1_a3b1 complex	FALSE	TRUE	FALSE	TRUE	FALSE	TRUE	TRUE	TRUE
DLL1_NOTCH1	TRUE	FALSE	FALSE	FALSE	TRUE	FALSE	TRUE	FALSE
DLL1_NOTCH2	TRUE	FALSE	FALSE	FALSE	TRUE	FALSE	TRUE	FALSE
FGF1_FGFR1	TRUE	FALSE	FALSE	FALSE	TRUE	FALSE	TRUE	FALSE
IL6 receptor_IL6	TRUE	FALSE	FALSE	FALSE	TRUE	FALSE	TRUE	FALSE
TNFSF10_TNFRSF10D	TRUE	FALSE	FALSE	FALSE	TRUE	FALSE	TRUE	FALSE
HLA-DPB1_TNFSF13B	TRUE	FALSE	TRUE	FALSE	TRUE	FALSE	TRUE	TRUE
ACKR3_CXCL12	FALSE	FALSE	TRUE	TRUE	TRUE	TRUE	FALSE	TRUE
FGF1_TGFBR3	FALSE	FALSE	TRUE	TRUE	TRUE	TRUE	FALSE	TRUE
COL8A1_a1b1 complex	TRUE	TRUE	FALSE	FALSE	TRUE	TRUE	TRUE	FALSE
EPHB2_EFNB2	TRUE	TRUE	FALSE	FALSE	TRUE	TRUE	TRUE	FALSE
PECAM1_CD38	TRUE	TRUE	FALSE	FALSE	TRUE	TRUE	TRUE	FALSE
ACVR_1A2A receptor_BMP6	TRUE	TRUE	TRUE	TRUE	TRUE	TRUE	TRUE	TRUE
ACVR1_BMPR2_BMP6	TRUE	TRUE	TRUE	TRUE	TRUE	TRUE	TRUE	TRUE
ADIPOQ_CLEC2D	TRUE	TRUE	TRUE	TRUE	TRUE	TRUE	TRUE	TRUE
ANGPT2_TEK	TRUE	TRUE	TRUE	TRUE	TRUE	TRUE	TRUE	TRUE
BMPR1A_BMPR2_BMP6	TRUE	TRUE	TRUE	TRUE	TRUE	TRUE	TRUE	TRUE
BMR1A_ACR2A_BMP6	TRUE	TRUE	TRUE	TRUE	TRUE	TRUE	TRUE	TRUE
CADM1_CADM1	TRUE	TRUE	FALSE	TRUE	TRUE	TRUE	TRUE	TRUE
CADM1_NECTIN3	TRUE	TRUE	TRUE	TRUE	TRUE	TRUE	TRUE	TRUE
CD46_JAG1	TRUE	TRUE	TRUE	TRUE	TRUE	TRUE	TRUE	TRUE
CD74_APP	TRUE	TRUE	TRUE	TRUE	TRUE	TRUE	TRUE	TRUE
CD74_COPA	TRUE	TRUE	TRUE	TRUE	TRUE	TRUE	TRUE	TRUE
COL10A1_a1b1 complex	TRUE	TRUE	TRUE	TRUE	TRUE	TRUE	TRUE	TRUE
COL12A1_a1b1 complex	TRUE	TRUE	TRUE	TRUE	TRUE	TRUE	TRUE	TRUE
COL15A1_a1b1 complex	TRUE	TRUE	TRUE	TRUE	TRUE	TRUE	TRUE	TRUE
COL18A1_a1b1 complex	TRUE	TRUE	FALSE	TRUE	TRUE	TRUE	TRUE	TRUE
COL19A1_a1b1 complex	TRUE	TRUE	TRUE	TRUE	TRUE	TRUE	TRUE	TRUE
COL21A1_a1b1 complex	TRUE	TRUE	FALSE	TRUE	TRUE	TRUE	TRUE	TRUE
COL24A1_a1b1 complex	TRUE	TRUE	FALSE	TRUE	TRUE	TRUE	TRUE	TRUE
COL4A1_a1b1 complex	TRUE	TRUE	TRUE	TRUE	TRUE	TRUE	TRUE	TRUE
COL4A2_a1b1 complex	TRUE	TRUE	TRUE	TRUE	TRUE	TRUE	TRUE	TRUE
COL5A1_a1b1 complex	TRUE	TRUE	TRUE	TRUE	TRUE	TRUE	TRUE	TRUE
COL5A2_a1b1 complex	TRUE	TRUE	TRUE	TRUE	TRUE	TRUE	TRUE	TRUE
COL5A3_a1b1 complex	TRUE	TRUE	TRUE	TRUE	TRUE	TRUE	TRUE	TRUE
COL6A6_a1b1 complex	TRUE	FALSE	TRUE	TRUE	TRUE	TRUE	TRUE	TRUE
COPA_SORT1	TRUE	TRUE	TRUE	TRUE	TRUE	TRUE	TRUE	TRUE
EFNA5_EPHA4	TRUE	TRUE	TRUE	FALSE	TRUE	TRUE	TRUE	TRUE
EFNB2_EPHB1	TRUE	TRUE	TRUE	TRUE	TRUE	TRUE	TRUE	TRUE
FGF2_FGFR1	TRUE	TRUE	TRUE	FALSE	TRUE	TRUE	TRUE	TRUE
FLT1 complex_VEGFA	TRUE	TRUE	TRUE	TRUE	TRUE	TRUE	TRUE	TRUE
FLT1 complex_VEGFB	TRUE	TRUE	TRUE	TRUE	TRUE	TRUE	TRUE	TRUE
FLT1_VEGFB	TRUE	TRUE	TRUE	TRUE	TRUE	TRUE	TRUE	TRUE
FN1_aVb1 complex	TRUE	TRUE	TRUE	TRUE	TRUE	TRUE	TRUE	TRUE
FN1_aVb5 complex	TRUE	TRUE	TRUE	TRUE	TRUE	TRUE	TRUE	TRUE
GRN_SORT1	FALSE	TRUE	TRUE	TRUE	TRUE	TRUE	TRUE	TRUE
HLA-DRB1_OGN	FALSE	TRUE	TRUE	FALSE	TRUE	TRUE	TRUE	TRUE
IGF1_a6b4 complex	TRUE	TRUE	TRUE	TRUE	TRUE	TRUE	TRUE	TRUE
IGF1_IGF1R	TRUE	TRUE	TRUE	TRUE	TRUE	TRUE	TRUE	TRUE
IGF2_IDE	TRUE	FALSE	FALSE	TRUE	TRUE	TRUE	TRUE	TRUE
JAG1_NOTCH2	TRUE	TRUE	TRUE	TRUE	TRUE	TRUE	TRUE	TRUE
JAG1_NOTCH4	TRUE	TRUE	TRUE	TRUE	TRUE	TRUE	TRUE	TRUE
LAMC1_a6b1 complex	TRUE	TRUE	TRUE	TRUE	TRUE	TRUE	TRUE	TRUE
LAMC1_a7b1 complex	TRUE	TRUE	TRUE	TRUE	TRUE	TRUE	TRUE	TRUE
LEP_LEPR	TRUE	TRUE	TRUE	TRUE	TRUE	TRUE	TRUE	TRUE
NECTIN2_NECTIN3	TRUE	TRUE	FALSE	TRUE	TRUE	TRUE	TRUE	TRUE
NOTCH1_DLL4	TRUE	TRUE	FALSE	TRUE	TRUE	TRUE	TRUE	TRUE
NOTCH1_JAG1	TRUE	TRUE	TRUE	TRUE	TRUE	TRUE	TRUE	TRUE
NOTCH1_JAG2	TRUE	TRUE	FALSE	TRUE	TRUE	TRUE	TRUE	TRUE
NOTCH2_DLL4	TRUE	TRUE	FALSE	TRUE	TRUE	TRUE	TRUE	TRUE
NOTCH2_JAG2	TRUE	TRUE	FALSE	TRUE	TRUE	TRUE	TRUE	TRUE
NRG2_ERBB4	TRUE	TRUE	TRUE	FALSE	TRUE	TRUE	TRUE	TRUE
NRP1_SEMA3A	TRUE	TRUE	TRUE	TRUE	TRUE	TRUE	TRUE	TRUE
NRP1_VEGFA	TRUE	TRUE	TRUE	TRUE	TRUE	TRUE	TRUE	TRUE
NRP1_VEGFB	TRUE	TRUE	TRUE	TRUE	TRUE	TRUE	TRUE	TRUE
NRP2_VEGFA	TRUE	TRUE	TRUE	FALSE	TRUE	TRUE	TRUE	TRUE
PDGFB_LRP1	TRUE	TRUE	TRUE	TRUE	TRUE	TRUE	TRUE	TRUE
PlexinA2_complex1_SEMA3A	TRUE	TRUE	TRUE	TRUE	TRUE	TRUE	TRUE	TRUE
PlexinA4_complex1_SEMA3A	TRUE	TRUE	FALSE	TRUE	TRUE	TRUE	TRUE	TRUE
PROS1_TYRO3	TRUE	TRUE	TRUE	TRUE	TRUE	TRUE	TRUE	TRUE
TEK_ANGPT1	TRUE	TRUE	TRUE	TRUE	TRUE	TRUE	TRUE	TRUE
TGFB1_TGFbeta receptor2	TRUE	FALSE	TRUE	TRUE	TRUE	TRUE	TRUE	TRUE
TGFB1_TGFBR3	TRUE	TRUE	TRUE	TRUE	TRUE	TRUE	TRUE	TRUE
TNFRSF10A_TNFSF10	TRUE	TRUE	FALSE	TRUE	TRUE	TRUE	TRUE	TRUE
TNFRSF10B_TNFSF10	TRUE	TRUE	FALSE	TRUE	TRUE	TRUE	TRUE	TRUE
TNFRSF1B_GRN	FALSE	TRUE	TRUE	TRUE	TRUE	TRUE	TRUE	TRUE
TNFSF10_RIPK1	TRUE	TRUE	TRUE	TRUE	TRUE	TRUE	TRUE	TRUE
TYRO3_GAS6	TRUE	TRUE	TRUE	TRUE	TRUE	TRUE	TRUE	TRUE
VEGFA_FLT1	TRUE	TRUE	TRUE	TRUE	TRUE	TRUE	TRUE	TRUE
VEGFA_KDR	TRUE	TRUE	TRUE	TRUE	TRUE	TRUE	TRUE	TRUE
WNT2B_FZD4	TRUE	TRUE	TRUE	TRUE	TRUE	TRUE	TRUE	TRUE

### Sheet: Human Adipocyte ASPC
Supplementary Table 6. Interactions between adipocytes and endothelial cells, ASPCs, and macrophages in human and mouse adipose tissue. TRUE refers to an interaction that is statistically significant under the given condition.
ASPC/Adipocyte Interactions	SAT < 30	SAT > 40	VAT < 30	VAT > 40	All < 30	All > 40	All SAT	All VAT
COL10A1_a1b1 complex	FALSE	FALSE	FALSE	TRUE	FALSE	TRUE	FALSE	TRUE
PLXNB2_PTN	FALSE	FALSE	FALSE	TRUE	FALSE	TRUE	FALSE	TRUE
COL4A5_a1b1 complex	FALSE	FALSE	FALSE	TRUE	FALSE	TRUE	FALSE	TRUE
COL27A1_a1b1 complex	FALSE	FALSE	FALSE	TRUE	FALSE	TRUE	FALSE	TRUE
COL21A1_a1b1 complex	FALSE	FALSE	FALSE	TRUE	FALSE	TRUE	FALSE	TRUE
BMPR1B_BMPR2_BMPR1A	FALSE	FALSE	FALSE	TRUE	FALSE	TRUE	FALSE	TRUE
CD74_COPA	FALSE	FALSE	FALSE	TRUE	FALSE	TRUE	FALSE	TRUE
NRP1_VEGFB	FALSE	FALSE	FALSE	TRUE	FALSE	TRUE	FALSE	TRUE
IGF2_IDE	FALSE	FALSE	FALSE	TRUE	FALSE	TRUE	FALSE	TRUE
TNFSF10_RIPK1	FALSE	FALSE	FALSE	TRUE	FALSE	TRUE	FALSE	TRUE
COL11A1_a11b1 complex	FALSE	TRUE	FALSE	FALSE	FALSE	TRUE	TRUE	FALSE
COL4A5_a11b1 complex	FALSE	TRUE	FALSE	FALSE	FALSE	TRUE	TRUE	FALSE
COL4A4_a11b1 complex	FALSE	TRUE	FALSE	FALSE	FALSE	TRUE	TRUE	FALSE
COL4A3_a11b1 complex	FALSE	TRUE	FALSE	FALSE	FALSE	TRUE	TRUE	FALSE
COL28A1_a11b1 complex	FALSE	TRUE	FALSE	FALSE	FALSE	TRUE	TRUE	FALSE
COL8A1_a1b1 complex	FALSE	TRUE	FALSE	FALSE	FALSE	TRUE	TRUE	FALSE
SPP1_CD44	FALSE	TRUE	FALSE	FALSE	FALSE	TRUE	TRUE	FALSE
FGF2_FGFR2	FALSE	TRUE	FALSE	FALSE	FALSE	TRUE	TRUE	FALSE
FGF1_FGFR2	FALSE	TRUE	FALSE	FALSE	FALSE	TRUE	TRUE	FALSE
FGF10_FGFR2	FALSE	TRUE	FALSE	FALSE	FALSE	TRUE	TRUE	FALSE
PlexinA1_complex3_SEMA3A	FALSE	TRUE	FALSE	FALSE	FALSE	TRUE	TRUE	FALSE
PlexinA3_complex1_SEMA3A	FALSE	TRUE	FALSE	FALSE	FALSE	TRUE	TRUE	FALSE
EFNA5_EPHA4	FALSE	TRUE	FALSE	FALSE	FALSE	TRUE	TRUE	FALSE
FGFR2_XPR1	FALSE	TRUE	FALSE	FALSE	FALSE	TRUE	TRUE	FALSE
PROS1_AXL	FALSE	TRUE	FALSE	FALSE	FALSE	TRUE	TRUE	FALSE
IL15_IL15RA	FALSE	TRUE	FALSE	FALSE	FALSE	TRUE	TRUE	FALSE
COL1A1_a11b1 complex	FALSE	TRUE	FALSE	FALSE	FALSE	TRUE	TRUE	FALSE
COL3A1_a11b1 complex	FALSE	TRUE	FALSE	FALSE	FALSE	TRUE	TRUE	FALSE
COL1A2_a11b1 complex	FALSE	TRUE	FALSE	FALSE	FALSE	TRUE	TRUE	FALSE
COL6A2_a11b1 complex	FALSE	TRUE	FALSE	FALSE	FALSE	TRUE	TRUE	FALSE
COL6A3_a11b1 complex	FALSE	TRUE	FALSE	FALSE	FALSE	TRUE	TRUE	FALSE
COL14A1_a11b1 complex	FALSE	TRUE	FALSE	FALSE	FALSE	TRUE	TRUE	FALSE
COL16A1_a11b1 complex	FALSE	TRUE	FALSE	FALSE	FALSE	TRUE	TRUE	FALSE
LAMC1_a6b1 complex	FALSE	TRUE	FALSE	FALSE	FALSE	TRUE	TRUE	FALSE
CD44_FGFR2	FALSE	TRUE	FALSE	FALSE	FALSE	TRUE	TRUE	FALSE
FGF7_FGFR2	FALSE	TRUE	FALSE	FALSE	FALSE	TRUE	TRUE	FALSE
TIMP1_FGFR2	FALSE	TRUE	FALSE	FALSE	FALSE	TRUE	TRUE	FALSE
FGFR1_FGFR2	FALSE	TRUE	FALSE	FALSE	FALSE	TRUE	TRUE	FALSE
TGFB2_TGFBR3	FALSE	TRUE	FALSE	FALSE	FALSE	TRUE	TRUE	FALSE
ACVR_1A2A receptor_INHBB	FALSE	TRUE	FALSE	FALSE	FALSE	TRUE	TRUE	FALSE
ACVR_1B2A receptor_INHBB	FALSE	TRUE	FALSE	FALSE	FALSE	TRUE	TRUE	FALSE
EGFR_BTC	FALSE	TRUE	FALSE	FALSE	FALSE	TRUE	TRUE	FALSE
JAG1_NOTCH3	FALSE	TRUE	FALSE	FALSE	FALSE	TRUE	TRUE	FALSE
EPHA3_EFNA5	FALSE	TRUE	FALSE	FALSE	FALSE	TRUE	TRUE	FALSE
VEGFA_EPHB2	FALSE	TRUE	FALSE	FALSE	FALSE	TRUE	TRUE	FALSE
AXL_IL15RA	FALSE	TRUE	FALSE	FALSE	FALSE	TRUE	TRUE	FALSE
NRP2_VEGFA	FALSE	TRUE	FALSE	TRUE	FALSE	TRUE	TRUE	TRUE
COL6A1_a11b1 complex	FALSE	TRUE	FALSE	TRUE	FALSE	TRUE	TRUE	TRUE
COL24A1_a1b1 complex	FALSE	TRUE	FALSE	TRUE	FALSE	TRUE	TRUE	TRUE
FN1_a11b1 complex	FALSE	FALSE	TRUE	FALSE	TRUE	FALSE	FALSE	TRUE
ACVR1_BMPR2_BMP5	TRUE	FALSE	FALSE	FALSE	TRUE	FALSE	TRUE	FALSE
ACVR_1A2A receptor_BMP5	TRUE	FALSE	FALSE	FALSE	TRUE	FALSE	TRUE	FALSE
BMPR1A_BMPR2_BMP5	TRUE	FALSE	FALSE	FALSE	TRUE	FALSE	TRUE	FALSE
BMR1A_ACR2A_BMP5	TRUE	FALSE	FALSE	FALSE	TRUE	FALSE	TRUE	FALSE
PDGFR complex_PDGFD	TRUE	FALSE	FALSE	FALSE	TRUE	FALSE	TRUE	FALSE
NRP1_VEGFA	FALSE	FALSE	TRUE	TRUE	TRUE	TRUE	FALSE	TRUE
PTN_PTPRS	FALSE	FALSE	TRUE	TRUE	TRUE	TRUE	FALSE	TRUE
PTN_ALK	FALSE	FALSE	TRUE	TRUE	TRUE	TRUE	FALSE	TRUE
NECTIN2_NECTIN3	TRUE	TRUE	FALSE	FALSE	TRUE	TRUE	TRUE	FALSE
COL8A1_a11b1 complex	TRUE	TRUE	FALSE	FALSE	TRUE	TRUE	TRUE	FALSE
NRP2_SEMA3C	TRUE	TRUE	FALSE	FALSE	TRUE	TRUE	TRUE	FALSE
EPHB2_EFNA5	TRUE	TRUE	FALSE	FALSE	TRUE	TRUE	TRUE	FALSE
FN1_aVb1 complex	TRUE	TRUE	FALSE	FALSE	TRUE	TRUE	TRUE	FALSE
FN1_aVb5 complex	TRUE	TRUE	FALSE	FALSE	TRUE	TRUE	TRUE	FALSE
CD55_ADGRE5	TRUE	TRUE	FALSE	FALSE	TRUE	TRUE	TRUE	FALSE
PDGFRB_PDGFD	TRUE	TRUE	FALSE	FALSE	TRUE	TRUE	TRUE	FALSE
CADM1_NECTIN3	TRUE	TRUE	TRUE	TRUE	TRUE	TRUE	TRUE	TRUE
COL6A6_a11b1 complex	TRUE	FALSE	TRUE	TRUE	TRUE	TRUE	TRUE	TRUE
COL4A1_a11b1 complex	TRUE	TRUE	TRUE	TRUE	TRUE	TRUE	TRUE	TRUE
COL5A2_a11b1 complex	TRUE	TRUE	TRUE	TRUE	TRUE	TRUE	TRUE	TRUE
COL4A2_a11b1 complex	TRUE	TRUE	TRUE	TRUE	TRUE	TRUE	TRUE	TRUE
COL5A1_a11b1 complex	TRUE	TRUE	TRUE	TRUE	TRUE	TRUE	TRUE	TRUE
COL5A3_a11b1 complex	TRUE	TRUE	TRUE	TRUE	TRUE	TRUE	TRUE	TRUE
COL15A1_a11b1 complex	TRUE	TRUE	TRUE	TRUE	TRUE	TRUE	TRUE	TRUE
COL18A1_a11b1 complex	TRUE	FALSE	FALSE	TRUE	TRUE	TRUE	TRUE	TRUE
COL10A1_a11b1 complex	TRUE	TRUE	TRUE	TRUE	TRUE	TRUE	TRUE	TRUE
COL19A1_a11b1 complex	TRUE	TRUE	TRUE	TRUE	TRUE	TRUE	TRUE	TRUE
COL24A1_a11b1 complex	TRUE	TRUE	FALSE	TRUE	TRUE	TRUE	TRUE	TRUE
COL12A1_a11b1 complex	TRUE	TRUE	TRUE	TRUE	TRUE	TRUE	TRUE	TRUE
FGF2_CD44	TRUE	TRUE	TRUE	TRUE	TRUE	TRUE	TRUE	TRUE
FGF2_FGFR1	TRUE	TRUE	TRUE	TRUE	TRUE	TRUE	TRUE	TRUE
FGF1_FGFR1	TRUE	TRUE	TRUE	TRUE	TRUE	TRUE	TRUE	TRUE
FGF10_FGFR1	TRUE	TRUE	TRUE	TRUE	TRUE	TRUE	TRUE	TRUE
FGF1_TGFBR3	TRUE	TRUE	TRUE	FALSE	TRUE	TRUE	TRUE	TRUE
TGFB1_TGFBR3	TRUE	TRUE	TRUE	TRUE	TRUE	TRUE	TRUE	TRUE
PlexinA4_complex1_SEMA3A	TRUE	TRUE	TRUE	TRUE	TRUE	TRUE	TRUE	TRUE
IGF1_IGF1R	TRUE	TRUE	TRUE	TRUE	TRUE	TRUE	TRUE	TRUE
ADIPOQ_CLEC2D	TRUE	TRUE	TRUE	TRUE	TRUE	TRUE	TRUE	TRUE
NOTCH1_JAG1	TRUE	TRUE	TRUE	TRUE	TRUE	TRUE	TRUE	TRUE
CD46_JAG1	TRUE	TRUE	TRUE	TRUE	TRUE	TRUE	TRUE	TRUE
FGFR1_FGF7	TRUE	TRUE	TRUE	TRUE	TRUE	TRUE	TRUE	TRUE
GRIN2B_IL16	TRUE	TRUE	TRUE	FALSE	TRUE	TRUE	TRUE	TRUE
LGR4_RSPO3	TRUE	TRUE	TRUE	TRUE	TRUE	TRUE	TRUE	TRUE
TYRO3_GAS6	TRUE	TRUE	TRUE	TRUE	TRUE	TRUE	TRUE	TRUE
LEP_LEPR	TRUE	TRUE	TRUE	TRUE	TRUE	TRUE	TRUE	TRUE
COL6A6_a1b1 complex	TRUE	TRUE	TRUE	TRUE	TRUE	TRUE	TRUE	TRUE
COL1A1_a1b1 complex	TRUE	TRUE	TRUE	TRUE	TRUE	TRUE	TRUE	TRUE
COL3A1_a1b1 complex	TRUE	TRUE	TRUE	TRUE	TRUE	TRUE	TRUE	TRUE
COL5A2_a1b1 complex	TRUE	TRUE	TRUE	TRUE	TRUE	TRUE	TRUE	TRUE
COL1A2_a1b1 complex	TRUE	TRUE	TRUE	TRUE	TRUE	TRUE	TRUE	TRUE
COL6A1_a1b1 complex	TRUE	TRUE	TRUE	TRUE	TRUE	TRUE	TRUE	TRUE
COL6A2_a1b1 complex	TRUE	TRUE	TRUE	TRUE	TRUE	TRUE	TRUE	TRUE
COL6A3_a1b1 complex	TRUE	TRUE	TRUE	TRUE	TRUE	TRUE	TRUE	TRUE
COL5A1_a1b1 complex	TRUE	TRUE	TRUE	TRUE	TRUE	TRUE	TRUE	TRUE
COL15A1_a1b1 complex	TRUE	TRUE	TRUE	TRUE	TRUE	TRUE	TRUE	TRUE
COL18A1_a1b1 complex	TRUE	TRUE	TRUE	TRUE	TRUE	TRUE	TRUE	TRUE
COL14A1_a1b1 complex	TRUE	TRUE	TRUE	TRUE	TRUE	TRUE	TRUE	TRUE
COL16A1_a1b1 complex	TRUE	TRUE	FALSE	TRUE	TRUE	TRUE	TRUE	TRUE
COL19A1_a1b1 complex	TRUE	TRUE	TRUE	TRUE	TRUE	TRUE	TRUE	TRUE
COL12A1_a1b1 complex	TRUE	TRUE	TRUE	TRUE	TRUE	TRUE	TRUE	TRUE
LAMC1_a7b1 complex	TRUE	TRUE	TRUE	TRUE	TRUE	TRUE	TRUE	TRUE
EGFR_TGFB1	TRUE	TRUE	TRUE	TRUE	TRUE	TRUE	TRUE	TRUE
EGFR_COPA	TRUE	TRUE	TRUE	TRUE	TRUE	TRUE	TRUE	TRUE
NRP1_SEMA3A	TRUE	TRUE	TRUE	TRUE	TRUE	TRUE	TRUE	TRUE
PlexinA2_complex1_SEMA3A	TRUE	TRUE	TRUE	TRUE	TRUE	TRUE	TRUE	TRUE
GRN_SORT1	TRUE	TRUE	TRUE	TRUE	TRUE	TRUE	TRUE	TRUE
COPA_SORT1	TRUE	TRUE	TRUE	TRUE	TRUE	TRUE	TRUE	TRUE
WNT2B_FZD4	TRUE	TRUE	FALSE	TRUE	TRUE	TRUE	TRUE	TRUE
JAG1_NOTCH2	TRUE	TRUE	TRUE	TRUE	TRUE	TRUE	TRUE	TRUE
TGFB1_TGFbeta receptor2	TRUE	FALSE	TRUE	TRUE	TRUE	TRUE	TRUE	TRUE
VEGFA_GRIN2B	TRUE	TRUE	FALSE	TRUE	TRUE	TRUE	TRUE	TRUE
PROS1_TYRO3	TRUE	TRUE	TRUE	TRUE	TRUE	TRUE	TRUE	TRUE
PDGFRA_PDGFC	TRUE	TRUE	TRUE	TRUE	TRUE	TRUE	TRUE	TRUE
COL4A1_a1b1 complex	FALSE	TRUE	TRUE	TRUE	TRUE	TRUE	TRUE	TRUE
COL4A2_a1b1 complex	FALSE	TRUE	TRUE	TRUE	TRUE	TRUE	TRUE	TRUE
EGFR_GRN	FALSE	TRUE	TRUE	TRUE	TRUE	TRUE	TRUE	TRUE
COL5A3_a1b1 complex	FALSE	TRUE	TRUE	TRUE	TRUE	TRUE	TRUE	TRUE
ACKR3_CXCL12	FALSE	TRUE	TRUE	TRUE	TRUE	TRUE	TRUE	TRUE

### Sheet: Human Adipocyte Macrophage
Supplementary Table 6. Interactions between adipocytes and endothelial cells, ASPCs, and macrophages in human and mouse adipose tissue. TRUE refers to an interaction that is statistically significant under the given condition.
Macrophage/Adipocyte Interactions	SAT < 30	SAT > 40	VAT < 30	VAT > 40	All < 30	All > 40	All SAT	All VAT
TNFSF10_RIPK1	FALSE	FALSE	FALSE	TRUE	FALSE	TRUE	FALSE	TRUE
ACKR3_CXCL12	FALSE	FALSE	FALSE	TRUE	FALSE	TRUE	FALSE	TRUE
COL1A1_a1b1 complex	FALSE	FALSE	FALSE	TRUE	FALSE	TRUE	FALSE	TRUE
LGALS9_SORL1	FALSE	FALSE	FALSE	TRUE	FALSE	TRUE	FALSE	TRUE
TNFRSF10B_TNFSF10	FALSE	FALSE	FALSE	TRUE	FALSE	TRUE	FALSE	TRUE
LGR4_RSPO3	FALSE	FALSE	FALSE	TRUE	FALSE	TRUE	FALSE	TRUE
MERTK_GAS6	FALSE	FALSE	FALSE	TRUE	FALSE	TRUE	FALSE	TRUE
THBS1_a3b1 complex	FALSE	TRUE	FALSE	FALSE	FALSE	TRUE	TRUE	FALSE
CSPG4_a3b1 complex	FALSE	TRUE	FALSE	FALSE	FALSE	TRUE	TRUE	FALSE
FGF1_FGFR1	FALSE	TRUE	FALSE	FALSE	FALSE	TRUE	TRUE	FALSE
CALCB_CALCR	FALSE	TRUE	FALSE	FALSE	FALSE	TRUE	TRUE	FALSE
FGFR2_CD83	FALSE	TRUE	FALSE	FALSE	FALSE	TRUE	TRUE	FALSE
FGFR2_XPR1	FALSE	TRUE	FALSE	FALSE	FALSE	TRUE	TRUE	FALSE
GRIN2B_IL16	FALSE	TRUE	FALSE	FALSE	FALSE	TRUE	TRUE	FALSE
CSF1_SIRPA	FALSE	TRUE	FALSE	FALSE	FALSE	TRUE	TRUE	FALSE
LAIR1_LILRB4	FALSE	TRUE	FALSE	FALSE	FALSE	TRUE	TRUE	FALSE
COL4A1_a1b1 complex	FALSE	TRUE	FALSE	FALSE	FALSE	TRUE	TRUE	FALSE
COL6A1_a1b1 complex	FALSE	TRUE	FALSE	FALSE	FALSE	TRUE	TRUE	FALSE
COL5A1_a1b1 complex	FALSE	TRUE	FALSE	FALSE	FALSE	TRUE	TRUE	FALSE
COL12A1_a1b1 complex	FALSE	TRUE	FALSE	FALSE	FALSE	TRUE	TRUE	FALSE
SPP1_PTGER4	FALSE	TRUE	FALSE	FALSE	FALSE	TRUE	TRUE	FALSE
TGFB2_TGFBR3	FALSE	TRUE	FALSE	FALSE	FALSE	TRUE	TRUE	FALSE
NRP2_SEMA3C	FALSE	TRUE	FALSE	FALSE	FALSE	TRUE	TRUE	FALSE
LGALS9_HAVCR2	FALSE	TRUE	FALSE	FALSE	FALSE	TRUE	TRUE	FALSE
EPHB2_EFNA5	FALSE	TRUE	FALSE	FALSE	FALSE	TRUE	TRUE	FALSE
CSF1R_CSF1	FALSE	TRUE	FALSE	FALSE	FALSE	TRUE	TRUE	FALSE
PECAM1_CD38	FALSE	TRUE	FALSE	FALSE	FALSE	TRUE	TRUE	FALSE
FPR3_HEBP1	FALSE	TRUE	FALSE	FALSE	FALSE	TRUE	TRUE	FALSE
IL15_IL15RA	FALSE	TRUE	FALSE	FALSE	FALSE	TRUE	TRUE	FALSE
EGFR_COPA	FALSE	TRUE	FALSE	TRUE	FALSE	TRUE	TRUE	TRUE
VEGFA_EPHB2	FALSE	TRUE	FALSE	TRUE	FALSE	TRUE	TRUE	TRUE
PTPRC_MRC1	FALSE	TRUE	FALSE	TRUE	FALSE	TRUE	TRUE	TRUE
AXL_GAS6	FALSE	TRUE	FALSE	TRUE	FALSE	TRUE	TRUE	TRUE
COL6A2_a1b1 complex	FALSE	TRUE	FALSE	TRUE	FALSE	TRUE	TRUE	TRUE
LAMC1_a7b1 complex	FALSE	TRUE	FALSE	TRUE	FALSE	TRUE	TRUE	TRUE
CD74_APP	FALSE	TRUE	FALSE	TRUE	FALSE	TRUE	TRUE	TRUE
LGALS9_DAG1	FALSE	TRUE	FALSE	TRUE	FALSE	TRUE	TRUE	TRUE
LGALS9_LRP1	FALSE	TRUE	FALSE	TRUE	FALSE	TRUE	TRUE	TRUE
LGALS9_SLC1A5	FALSE	TRUE	FALSE	TRUE	FALSE	TRUE	TRUE	TRUE
CALCR_ADM	FALSE	TRUE	FALSE	TRUE	FALSE	TRUE	TRUE	TRUE
IGF1_IGF1R	TRUE	FALSE	TRUE	FALSE	TRUE	FALSE	TRUE	TRUE
CD55_ADGRE5	TRUE	FALSE	TRUE	FALSE	TRUE	FALSE	TRUE	TRUE
C5AR1_RPS19	TRUE	FALSE	TRUE	FALSE	TRUE	FALSE	TRUE	TRUE
LEP_LEPR	FALSE	FALSE	TRUE	TRUE	TRUE	TRUE	FALSE	TRUE
FN1_aVb1 complex	FALSE	FALSE	TRUE	TRUE	TRUE	TRUE	FALSE	TRUE
FN1_aVb5 complex	FALSE	FALSE	TRUE	TRUE	TRUE	TRUE	FALSE	TRUE
CEACAM1_CD209	TRUE	TRUE	FALSE	FALSE	TRUE	TRUE	TRUE	FALSE
FGF2_CD44	TRUE	TRUE	TRUE	TRUE	TRUE	TRUE	TRUE	TRUE
EGFR_TGFB1	TRUE	TRUE	FALSE	TRUE	TRUE	TRUE	TRUE	TRUE
EGFR_GRN	TRUE	TRUE	TRUE	TRUE	TRUE	TRUE	TRUE	TRUE
TNFRSF1A_GRN	TRUE	TRUE	TRUE	TRUE	TRUE	TRUE	TRUE	TRUE
ADIPOQ_CD200R1	TRUE	TRUE	TRUE	TRUE	TRUE	TRUE	TRUE	TRUE
CD200_CD200R1	TRUE	TRUE	TRUE	TRUE	TRUE	TRUE	TRUE	TRUE
ADIPOQ_CLEC2D	TRUE	TRUE	TRUE	TRUE	TRUE	TRUE	TRUE	TRUE
JAG1_NOTCH2	TRUE	TRUE	TRUE	TRUE	TRUE	TRUE	TRUE	TRUE
TGFB1_TGFbeta receptor1	TRUE	FALSE	TRUE	TRUE	TRUE	TRUE	TRUE	TRUE
COPA_P2RY6	TRUE	TRUE	TRUE	TRUE	TRUE	TRUE	TRUE	TRUE
C5_C5AR1	TRUE	TRUE	TRUE	TRUE	TRUE	TRUE	TRUE	TRUE
C5_C5AR2	TRUE	TRUE	TRUE	TRUE	TRUE	TRUE	TRUE	TRUE
ANXA1_FPR1	TRUE	TRUE	TRUE	TRUE	TRUE	TRUE	TRUE	TRUE
ANXA1_FPR3	TRUE	TRUE	TRUE	TRUE	TRUE	TRUE	TRUE	TRUE
TYRO3_GAS6	TRUE	TRUE	TRUE	TRUE	TRUE	TRUE	TRUE	TRUE
COL10A1_a1b1 complex	TRUE	FALSE	TRUE	TRUE	TRUE	TRUE	TRUE	TRUE
COL19A1_a1b1 complex	TRUE	TRUE	FALSE	TRUE	TRUE	TRUE	TRUE	TRUE
TGFB1_TGFBR3	TRUE	TRUE	TRUE	TRUE	TRUE	TRUE	TRUE	TRUE
CD74_COPA	TRUE	TRUE	TRUE	TRUE	TRUE	TRUE	TRUE	TRUE
HLA-DPB1_TNFSF13B	TRUE	TRUE	TRUE	TRUE	TRUE	TRUE	TRUE	TRUE
TFRC_TNFSF13B	TRUE	TRUE	TRUE	FALSE	TRUE	TRUE	TRUE	TRUE
NRP1_VEGFA	TRUE	TRUE	TRUE	TRUE	TRUE	TRUE	TRUE	TRUE
NRP2_VEGFA	TRUE	TRUE	TRUE	TRUE	TRUE	TRUE	TRUE	TRUE
NRP1_VEGFB	TRUE	TRUE	TRUE	TRUE	TRUE	TRUE	TRUE	TRUE
NRP1_SEMA3A	TRUE	TRUE	TRUE	TRUE	TRUE	TRUE	TRUE	TRUE
PlexinA2_complex1_SEMA3A	TRUE	TRUE	TRUE	TRUE	TRUE	TRUE	TRUE	TRUE
GRN_SORT1	TRUE	TRUE	TRUE	TRUE	TRUE	TRUE	TRUE	TRUE
COPA_SORT1	TRUE	TRUE	TRUE	TRUE	TRUE	TRUE	TRUE	TRUE
PDGFB_LRP1	TRUE	TRUE	TRUE	TRUE	TRUE	TRUE	TRUE	TRUE
WNT2B_FZD4	TRUE	TRUE	TRUE	TRUE	TRUE	TRUE	TRUE	TRUE
TGFB1_TGFbeta receptor2	TRUE	TRUE	TRUE	TRUE	TRUE	TRUE	TRUE	TRUE
PROS1_TYRO3	TRUE	TRUE	TRUE	TRUE	TRUE	TRUE	TRUE	TRUE
CMKLR1_RARRES2	TRUE	TRUE	TRUE	TRUE	TRUE	TRUE	TRUE	TRUE
FGF2_FGFR1	FALSE	TRUE	TRUE	TRUE	TRUE	TRUE	TRUE	TRUE
NAMPT_P2RY6	FALSE	TRUE	TRUE	TRUE	TRUE	TRUE	TRUE	TRUE
TNFRSF1B_GRN	FALSE	TRUE	TRUE	TRUE	TRUE	TRUE	TRUE	TRUE
HLA-DRB1_OGN	FALSE	TRUE	TRUE	FALSE	TRUE	TRUE	TRUE	TRUE

### Sheet: Mouse Adipocyte Endothelial
Supplementary Table 6. Interactions between adipocytes and endothelial cells, ASPCs, and macrophages in human and mouse adipose tissue. TRUE refers to an interaction that is statistically significant under the given condition.
Endothelial/Adipocyte Interactions	ING Chow	ING HFD	PG Chow	PG HFD	All Chow	All HFD	All ING	All PG
ACKR3_CXCL12	FALSE	FALSE	FALSE	TRUE	FALSE	TRUE	FALSE	TRUE
LAMC1_a7b1 complex	FALSE	FALSE	FALSE	TRUE	FALSE	TRUE	FALSE	TRUE
FGF1_FGFR2	FALSE	TRUE	FALSE	FALSE	FALSE	TRUE	TRUE	FALSE
ACVR_1A2B receptor_BMP6	FALSE	TRUE	FALSE	FALSE	FALSE	TRUE	TRUE	FALSE
BMR1A_AVR2B_BMP6	FALSE	TRUE	FALSE	FALSE	FALSE	TRUE	TRUE	FALSE
EPHB2_EFNB1	FALSE	TRUE	FALSE	FALSE	FALSE	TRUE	TRUE	FALSE
NECTIN2_NECTIN3	FALSE	TRUE	FALSE	FALSE	FALSE	TRUE	TRUE	FALSE
TGFB1_TGFBR3	FALSE	TRUE	FALSE	FALSE	FALSE	TRUE	TRUE	FALSE
KDR_VEGFC	FALSE	TRUE	FALSE	FALSE	FALSE	TRUE	TRUE	FALSE
COL6A2_a1b1 complex	FALSE	TRUE	FALSE	TRUE	FALSE	TRUE	TRUE	TRUE
COL6A3_a1b1 complex	FALSE	TRUE	FALSE	TRUE	FALSE	TRUE	TRUE	TRUE
COL16A1_a1b1 complex	FALSE	TRUE	FALSE	TRUE	FALSE	TRUE	TRUE	TRUE
COL12A1_a1b1 complex	FALSE	TRUE	FALSE	TRUE	FALSE	TRUE	TRUE	TRUE
FGF1_TGFBR3	FALSE	TRUE	FALSE	TRUE	FALSE	TRUE	TRUE	TRUE
BDNF_F11R	FALSE	TRUE	FALSE	TRUE	FALSE	TRUE	TRUE	TRUE
WNT5A_PTPRK	FALSE	TRUE	FALSE	TRUE	FALSE	TRUE	TRUE	TRUE
SEMA4A_PLXND1	FALSE	TRUE	FALSE	TRUE	FALSE	TRUE	TRUE	TRUE
ANGPT2_TEK	FALSE	TRUE	FALSE	TRUE	FALSE	TRUE	TRUE	TRUE
ACVR_1A2A receptor_INHBB	FALSE	TRUE	FALSE	TRUE	FALSE	TRUE	TRUE	TRUE
NRP2_SEMA3C	FALSE	TRUE	FALSE	TRUE	FALSE	TRUE	TRUE	TRUE
FZD6_WNT5A	FALSE	TRUE	FALSE	TRUE	FALSE	TRUE	TRUE	TRUE
THBS1_a3b1 complex	FALSE	FALSE	TRUE	FALSE	TRUE	FALSE	FALSE	TRUE
FGF10_FGFR1	FALSE	FALSE	TRUE	FALSE	TRUE	FALSE	FALSE	TRUE
FGFR1_FGFR2	FALSE	FALSE	TRUE	FALSE	TRUE	FALSE	FALSE	TRUE
FGF2_FGFR3	FALSE	FALSE	TRUE	FALSE	TRUE	FALSE	FALSE	TRUE
FGFR2_FGFR3	FALSE	FALSE	TRUE	FALSE	TRUE	FALSE	FALSE	TRUE
FGFR2_PTPRR	FALSE	FALSE	TRUE	FALSE	TRUE	FALSE	FALSE	TRUE
LEP_LEPR	FALSE	FALSE	TRUE	FALSE	TRUE	FALSE	FALSE	TRUE
CCL25_ACKR4	FALSE	FALSE	TRUE	FALSE	TRUE	FALSE	FALSE	TRUE
FGF1_aVb3 complex	TRUE	FALSE	FALSE	FALSE	TRUE	FALSE	TRUE	FALSE
CSPG4_a3b1 complex	TRUE	FALSE	FALSE	FALSE	TRUE	FALSE	TRUE	FALSE
FGF1_FGFR3	TRUE	FALSE	FALSE	FALSE	TRUE	FALSE	TRUE	FALSE
NOTCH2_JAG2	TRUE	FALSE	FALSE	FALSE	TRUE	FALSE	TRUE	FALSE
BMPR1A_BMPR2_BMP4	TRUE	FALSE	TRUE	FALSE	TRUE	FALSE	TRUE	TRUE
BMR1A_ACR2A_BMP4	TRUE	FALSE	TRUE	FALSE	TRUE	FALSE	TRUE	TRUE
DLL1_NOTCH1	TRUE	FALSE	TRUE	FALSE	TRUE	FALSE	TRUE	TRUE
JAG1_NOTCH2	TRUE	FALSE	TRUE	FALSE	TRUE	FALSE	TRUE	TRUE
COL4A1_a1b1 complex	TRUE	TRUE	TRUE	TRUE	TRUE	TRUE	TRUE	TRUE
COL4A2_a1b1 complex	TRUE	TRUE	TRUE	TRUE	TRUE	TRUE	TRUE	TRUE
COL5A1_a1b1 complex	TRUE	TRUE	TRUE	TRUE	TRUE	TRUE	TRUE	TRUE
COL5A3_a1b1 complex	TRUE	TRUE	TRUE	TRUE	TRUE	TRUE	TRUE	TRUE
COL15A1_a1b1 complex	TRUE	TRUE	TRUE	TRUE	TRUE	TRUE	TRUE	TRUE
FFAR2_FAM3C	TRUE	TRUE	TRUE	TRUE	TRUE	TRUE	TRUE	TRUE
ACVR1_BMPR2_BMP6	TRUE	TRUE	TRUE	TRUE	TRUE	TRUE	TRUE	TRUE
ACVR_1A2A receptor_BMP6	TRUE	TRUE	TRUE	TRUE	TRUE	TRUE	TRUE	TRUE
BMPR1A_BMPR2_BMP6	TRUE	TRUE	TRUE	TRUE	TRUE	TRUE	TRUE	TRUE
BMR1A_ACR2A_BMP6	TRUE	TRUE	TRUE	TRUE	TRUE	TRUE	TRUE	TRUE
IGF1_IGF1R	TRUE	TRUE	TRUE	TRUE	TRUE	TRUE	TRUE	TRUE
NOTCH1_DLL4	TRUE	TRUE	TRUE	TRUE	TRUE	TRUE	TRUE	TRUE
NOTCH1_JAG2	TRUE	TRUE	TRUE	FALSE	TRUE	TRUE	TRUE	TRUE
NOTCH1_JAG1	TRUE	TRUE	TRUE	TRUE	TRUE	TRUE	TRUE	TRUE
CD46_JAG1	TRUE	TRUE	TRUE	TRUE	TRUE	TRUE	TRUE	TRUE
FGFR2_EPHA4	TRUE	TRUE	TRUE	FALSE	TRUE	TRUE	TRUE	TRUE
EFNA5_EPHA4	TRUE	TRUE	TRUE	TRUE	TRUE	TRUE	TRUE	TRUE
JAG1_NOTCH4	TRUE	TRUE	TRUE	TRUE	TRUE	TRUE	TRUE	TRUE
IGF1_a6b4 complex	TRUE	TRUE	TRUE	FALSE	TRUE	TRUE	TRUE	TRUE
EPO_EFNB2	TRUE	TRUE	TRUE	TRUE	TRUE	TRUE	TRUE	TRUE
EPHB2_EFNB2	TRUE	TRUE	TRUE	TRUE	TRUE	TRUE	TRUE	TRUE
EPO_EPHB4	TRUE	TRUE	TRUE	TRUE	TRUE	TRUE	TRUE	TRUE
EPHB2_EFNA5	TRUE	TRUE	TRUE	TRUE	TRUE	TRUE	TRUE	TRUE
VEGFA_FLT1	TRUE	TRUE	TRUE	TRUE	TRUE	TRUE	TRUE	TRUE
ADORA1_ENTPD1	TRUE	TRUE	TRUE	TRUE	TRUE	TRUE	TRUE	TRUE
COL5A2_a1b1 complex	TRUE	TRUE	TRUE	TRUE	TRUE	TRUE	TRUE	TRUE
COL8A1_a1b1 complex	TRUE	TRUE	TRUE	TRUE	TRUE	TRUE	TRUE	TRUE
COL18A1_a1b1 complex	TRUE	TRUE	FALSE	TRUE	TRUE	TRUE	TRUE	TRUE
SEMA7A_a1b1 complex	TRUE	TRUE	TRUE	TRUE	TRUE	TRUE	TRUE	TRUE
NRP1_VEGFA	TRUE	TRUE	TRUE	TRUE	TRUE	TRUE	TRUE	TRUE
NRP2_VEGFA	TRUE	TRUE	TRUE	TRUE	TRUE	TRUE	TRUE	TRUE
NRP1_VEGFB	TRUE	TRUE	TRUE	TRUE	TRUE	TRUE	TRUE	TRUE
FLT1_VEGFB	TRUE	TRUE	TRUE	TRUE	TRUE	TRUE	TRUE	TRUE
COPA_SORT1	TRUE	TRUE	TRUE	TRUE	TRUE	TRUE	TRUE	TRUE
TNFSF10_RIPK1	TRUE	TRUE	TRUE	TRUE	TRUE	TRUE	TRUE	TRUE
PDGFB_LRP1	TRUE	TRUE	TRUE	FALSE	TRUE	TRUE	TRUE	TRUE
IL15_IL15RA	TRUE	TRUE	TRUE	TRUE	TRUE	TRUE	TRUE	TRUE
TEK_ANGPT1	TRUE	TRUE	TRUE	TRUE	TRUE	TRUE	TRUE	TRUE
COL6A1_a1b1 complex	FALSE	TRUE	TRUE	TRUE	TRUE	TRUE	TRUE	TRUE
LAMC1_a6b1 complex	FALSE	TRUE	TRUE	TRUE	TRUE	TRUE	TRUE	TRUE
FGF10_FGFR2	FALSE	TRUE	TRUE	TRUE	TRUE	TRUE	TRUE	TRUE
LAMP1_FAM3C	FALSE	TRUE	TRUE	TRUE	TRUE	TRUE	TRUE	TRUE
FGFR2_XPR1	FALSE	TRUE	TRUE	FALSE	TRUE	TRUE	TRUE	TRUE
VEGFD_KDR	FALSE	TRUE	TRUE	TRUE	TRUE	TRUE	TRUE	TRUE
VEGFA_KDR	FALSE	TRUE	TRUE	TRUE	TRUE	TRUE	TRUE	TRUE
FLT1 complex_VEGFA	FALSE	TRUE	TRUE	TRUE	TRUE	TRUE	TRUE	TRUE
FLT1 complex_VEGFB	FALSE	TRUE	TRUE	TRUE	TRUE	TRUE	TRUE	TRUE

### Sheet: Mouse Adipocyte ASPC
Supplementary Table 6. Interactions between adipocytes and endothelial cells, ASPCs, and macrophages in human and mouse adipose tissue. TRUE refers to an interaction that is statistically significant under the given condition.
ASPC/Adipocyte Interactions	ING Chow	ING HFD	PG Chow	PG HFD	All Chow	All HFD	All ING	All PG
COL6A3_a11b1 complex	FALSE	FALSE	FALSE	TRUE	FALSE	TRUE	FALSE	TRUE
ACVR_1A2A receptor_BMP6	FALSE	FALSE	FALSE	TRUE	FALSE	TRUE	FALSE	TRUE
BMR1A_ACR2A_BMP6	FALSE	FALSE	FALSE	TRUE	FALSE	TRUE	FALSE	TRUE
NRP2_SEMA3C	FALSE	FALSE	FALSE	TRUE	FALSE	TRUE	FALSE	TRUE
WNT5A_PTPRK	FALSE	FALSE	FALSE	TRUE	FALSE	TRUE	FALSE	TRUE
MET_HGF	FALSE	FALSE	FALSE	TRUE	FALSE	TRUE	FALSE	TRUE
COL8A1_a1b1 complex	FALSE	FALSE	FALSE	TRUE	FALSE	TRUE	FALSE	TRUE
COL16A1_a1b1 complex	FALSE	FALSE	FALSE	TRUE	FALSE	TRUE	FALSE	TRUE
ACVR_1B2A receptor_INHBB	FALSE	FALSE	FALSE	TRUE	FALSE	TRUE	FALSE	TRUE
ACVR_1B2A receptor_BMP3	FALSE	FALSE	FALSE	TRUE	FALSE	TRUE	FALSE	TRUE
DPP4_CXCL12	FALSE	FALSE	FALSE	TRUE	FALSE	TRUE	FALSE	TRUE
ACKR3_CXCL12	FALSE	FALSE	FALSE	TRUE	FALSE	TRUE	FALSE	TRUE
CCL11_ACKR4	FALSE	FALSE	FALSE	TRUE	FALSE	TRUE	FALSE	TRUE
FGF1_FGFR2	FALSE	TRUE	FALSE	FALSE	FALSE	TRUE	TRUE	FALSE
ACVR_1A2B receptor_BMP6	FALSE	TRUE	FALSE	FALSE	FALSE	TRUE	TRUE	FALSE
BMR1A_AVR2B_BMP6	FALSE	TRUE	FALSE	FALSE	FALSE	TRUE	TRUE	FALSE
PlexinA1_complex3_SEMA3A	FALSE	TRUE	FALSE	FALSE	FALSE	TRUE	TRUE	FALSE
FGFR2_XPR1	FALSE	TRUE	FALSE	FALSE	FALSE	TRUE	TRUE	FALSE
CADM3_NECTIN3	FALSE	TRUE	FALSE	FALSE	FALSE	TRUE	TRUE	FALSE
COL4A3_a1b1 complex	FALSE	TRUE	FALSE	FALSE	FALSE	TRUE	TRUE	FALSE
COL12A1_a1b1 complex	FALSE	TRUE	FALSE	FALSE	FALSE	TRUE	TRUE	FALSE
FN1_a5b1 complex	FALSE	TRUE	FALSE	FALSE	FALSE	TRUE	TRUE	FALSE
FBN1_a5b1 complex	FALSE	TRUE	FALSE	FALSE	FALSE	TRUE	TRUE	FALSE
FGFR1_FGF9	FALSE	TRUE	FALSE	FALSE	FALSE	TRUE	TRUE	FALSE
COL6A2_a11b1 complex	FALSE	TRUE	FALSE	TRUE	FALSE	TRUE	TRUE	TRUE
COL18A1_a11b1 complex	FALSE	TRUE	FALSE	TRUE	FALSE	TRUE	TRUE	TRUE
COL16A1_a11b1 complex	FALSE	TRUE	FALSE	TRUE	FALSE	TRUE	TRUE	TRUE
COL12A1_a11b1 complex	FALSE	TRUE	FALSE	TRUE	FALSE	TRUE	TRUE	TRUE
LAMC1_aVb3 complex	FALSE	TRUE	FALSE	TRUE	FALSE	TRUE	TRUE	TRUE
THBS1_aVb3 complex	FALSE	TRUE	FALSE	TRUE	FALSE	TRUE	TRUE	TRUE
BMPR1A_BMPR2_BMP6	FALSE	TRUE	FALSE	TRUE	FALSE	TRUE	TRUE	TRUE
BDNF_NTRK2	FALSE	TRUE	FALSE	TRUE	FALSE	TRUE	TRUE	TRUE
CXCL10_DPP4	FALSE	TRUE	FALSE	TRUE	FALSE	TRUE	TRUE	TRUE
PDGFA_PDGFRA	FALSE	TRUE	FALSE	TRUE	FALSE	TRUE	TRUE	TRUE
WNT5A_ANTXR1	FALSE	TRUE	FALSE	TRUE	FALSE	TRUE	TRUE	TRUE
WNT5A_ROR2	FALSE	TRUE	FALSE	TRUE	FALSE	TRUE	TRUE	TRUE
WNT5A_ROR1	FALSE	TRUE	FALSE	TRUE	FALSE	TRUE	TRUE	TRUE
JAG1_NOTCH3	FALSE	TRUE	FALSE	TRUE	FALSE	TRUE	TRUE	TRUE
ANGPT2_TEK	FALSE	TRUE	FALSE	TRUE	FALSE	TRUE	TRUE	TRUE
EPHB2_EFNA5	FALSE	TRUE	FALSE	TRUE	FALSE	TRUE	TRUE	TRUE
PROS1_AXL	FALSE	TRUE	FALSE	TRUE	FALSE	TRUE	TRUE	TRUE
NECTIN1_NECTIN3	FALSE	TRUE	FALSE	TRUE	FALSE	TRUE	TRUE	TRUE
TGFB2_TGFBR3	FALSE	TRUE	FALSE	TRUE	FALSE	TRUE	TRUE	TRUE
ACVR_1A2A receptor_INHBB	FALSE	TRUE	FALSE	TRUE	FALSE	TRUE	TRUE	TRUE
SEMA3E_PLXND1	FALSE	TRUE	FALSE	TRUE	FALSE	TRUE	TRUE	TRUE
PDGFRB_PDGFD	FALSE	TRUE	FALSE	TRUE	FALSE	TRUE	TRUE	TRUE
PDGFR complex_PDGFD	FALSE	TRUE	FALSE	TRUE	FALSE	TRUE	TRUE	TRUE
HGF_CD44	FALSE	FALSE	TRUE	FALSE	TRUE	FALSE	FALSE	TRUE
FGF2_FGFR1	FALSE	FALSE	TRUE	FALSE	TRUE	FALSE	FALSE	TRUE
ADORA1_ENTPD1	FALSE	FALSE	TRUE	FALSE	TRUE	FALSE	FALSE	TRUE
NRP2_VEGFA	FALSE	FALSE	TRUE	FALSE	TRUE	FALSE	FALSE	TRUE
CMKLR1_RARRES2	TRUE	FALSE	FALSE	FALSE	TRUE	FALSE	TRUE	FALSE
WNT2_FZD4	TRUE	FALSE	FALSE	FALSE	TRUE	FALSE	TRUE	FALSE
COL6A5_a1b1 complex	FALSE	FALSE	TRUE	TRUE	TRUE	TRUE	FALSE	TRUE
NRP1_SEMA3A	TRUE	TRUE	FALSE	FALSE	TRUE	TRUE	TRUE	FALSE
NTF3_NTRK2	TRUE	TRUE	FALSE	FALSE	TRUE	TRUE	TRUE	FALSE
EPHA3_EFNA5	TRUE	TRUE	FALSE	FALSE	TRUE	TRUE	TRUE	FALSE
NTF3_NTRK3	TRUE	TRUE	FALSE	FALSE	TRUE	TRUE	TRUE	FALSE
COL4A1_a11b1 complex	TRUE	TRUE	TRUE	TRUE	TRUE	TRUE	TRUE	TRUE
COL4A2_a11b1 complex	TRUE	TRUE	TRUE	TRUE	TRUE	TRUE	TRUE	TRUE
COL15A1_a11b1 complex	TRUE	TRUE	TRUE	TRUE	TRUE	TRUE	TRUE	TRUE
FGF1_aVb3 complex	TRUE	TRUE	FALSE	TRUE	TRUE	TRUE	TRUE	TRUE
FGF1_FGFR1	TRUE	TRUE	FALSE	TRUE	TRUE	TRUE	TRUE	TRUE
FGF10_FGFR1	TRUE	TRUE	TRUE	TRUE	TRUE	TRUE	TRUE	TRUE
FGF1_TGFBR3	TRUE	TRUE	TRUE	TRUE	TRUE	TRUE	TRUE	TRUE
NRP1_VEGFA	TRUE	TRUE	TRUE	TRUE	TRUE	TRUE	TRUE	TRUE
PlexinA2_complex1_SEMA3A	TRUE	TRUE	FALSE	TRUE	TRUE	TRUE	TRUE	TRUE
IGF1_IGF1R	TRUE	TRUE	TRUE	TRUE	TRUE	TRUE	TRUE	TRUE
NOTCH1_JAG1	TRUE	TRUE	TRUE	TRUE	TRUE	TRUE	TRUE	TRUE
CD46_JAG1	TRUE	TRUE	TRUE	TRUE	TRUE	TRUE	TRUE	TRUE
FGFR1_FGF7	TRUE	TRUE	TRUE	TRUE	TRUE	TRUE	TRUE	TRUE
JAG1_NOTCH2	TRUE	TRUE	TRUE	FALSE	TRUE	TRUE	TRUE	TRUE
CADM3_EPB41L1	TRUE	TRUE	TRUE	FALSE	TRUE	TRUE	TRUE	TRUE
COL6A6_a1b1 complex	TRUE	TRUE	TRUE	TRUE	TRUE	TRUE	TRUE	TRUE
COL1A1_a1b1 complex	TRUE	TRUE	TRUE	TRUE	TRUE	TRUE	TRUE	TRUE
COL3A1_a1b1 complex	TRUE	TRUE	TRUE	TRUE	TRUE	TRUE	TRUE	TRUE
COL4A1_a1b1 complex	TRUE	TRUE	TRUE	TRUE	TRUE	TRUE	TRUE	TRUE
COL5A2_a1b1 complex	TRUE	TRUE	TRUE	TRUE	TRUE	TRUE	TRUE	TRUE
COL1A2_a1b1 complex	TRUE	TRUE	TRUE	TRUE	TRUE	TRUE	TRUE	TRUE
COL4A2_a1b1 complex	TRUE	TRUE	TRUE	TRUE	TRUE	TRUE	TRUE	TRUE
COL6A1_a1b1 complex	TRUE	TRUE	TRUE	TRUE	TRUE	TRUE	TRUE	TRUE
COL6A2_a1b1 complex	TRUE	TRUE	TRUE	TRUE	TRUE	TRUE	TRUE	TRUE
COL6A3_a1b1 complex	TRUE	TRUE	TRUE	TRUE	TRUE	TRUE	TRUE	TRUE
COL5A1_a1b1 complex	TRUE	TRUE	TRUE	TRUE	TRUE	TRUE	TRUE	TRUE
COL5A3_a1b1 complex	TRUE	TRUE	TRUE	TRUE	TRUE	TRUE	TRUE	TRUE
COL15A1_a1b1 complex	TRUE	TRUE	TRUE	TRUE	TRUE	TRUE	TRUE	TRUE
COL18A1_a1b1 complex	TRUE	TRUE	FALSE	TRUE	TRUE	TRUE	TRUE	TRUE
COL4A4_a1b1 complex	TRUE	TRUE	TRUE	FALSE	TRUE	TRUE	TRUE	TRUE
COL14A1_a1b1 complex	TRUE	TRUE	TRUE	TRUE	TRUE	TRUE	TRUE	TRUE
COL27A1_a1b1 complex	TRUE	TRUE	TRUE	TRUE	TRUE	TRUE	TRUE	TRUE
LAMC1_a6b1 complex	TRUE	TRUE	TRUE	TRUE	TRUE	TRUE	TRUE	TRUE
LAMC1_a7b1 complex	TRUE	TRUE	TRUE	TRUE	TRUE	TRUE	TRUE	TRUE
EGFR_BTC	TRUE	TRUE	TRUE	TRUE	TRUE	TRUE	TRUE	TRUE
EGFR_COPA	TRUE	TRUE	TRUE	TRUE	TRUE	TRUE	TRUE	TRUE
COPA_SORT1	TRUE	TRUE	TRUE	TRUE	TRUE	TRUE	TRUE	TRUE
CCL25_ACKR4	TRUE	TRUE	FALSE	TRUE	TRUE	TRUE	TRUE	TRUE
VEGFA_GRIN2B	TRUE	FALSE	FALSE	TRUE	TRUE	TRUE	TRUE	TRUE
PDGFRA_PDGFC	TRUE	TRUE	TRUE	TRUE	TRUE	TRUE	TRUE	TRUE
AXL_IL15RA	TRUE	TRUE	TRUE	TRUE	TRUE	TRUE	TRUE	TRUE
IL15_IL15RA	TRUE	TRUE	TRUE	TRUE	TRUE	TRUE	TRUE	TRUE
TEK_ANGPT1	TRUE	TRUE	TRUE	TRUE	TRUE	TRUE	TRUE	TRUE
COL6A1_a11b1 complex	FALSE	TRUE	TRUE	TRUE	TRUE	TRUE	TRUE	TRUE
COL5A1_a11b1 complex	FALSE	TRUE	TRUE	TRUE	TRUE	TRUE	TRUE	TRUE
COL5A3_a11b1 complex	FALSE	TRUE	TRUE	TRUE	TRUE	TRUE	TRUE	TRUE
FGF10_FGFR2	FALSE	TRUE	TRUE	TRUE	TRUE	TRUE	TRUE	TRUE
ACVR1_BMPR2_BMP6	FALSE	TRUE	TRUE	TRUE	TRUE	TRUE	TRUE	TRUE
FGFR2_NECTIN1	FALSE	TRUE	TRUE	FALSE	TRUE	TRUE	TRUE	TRUE
COL4A5_a1b1 complex	FALSE	TRUE	TRUE	TRUE	TRUE	TRUE	TRUE	TRUE
FN1_aVb1 complex	FALSE	TRUE	TRUE	TRUE	TRUE	TRUE	TRUE	TRUE
FN1_aVb5 complex	FALSE	TRUE	TRUE	TRUE	TRUE	TRUE	TRUE	TRUE
FGF7_FGFR2	FALSE	TRUE	TRUE	FALSE	TRUE	TRUE	TRUE	TRUE
FGFR1_FGFR2	FALSE	TRUE	TRUE	FALSE	TRUE	TRUE	TRUE	TRUE
EGFR_EGF	FALSE	TRUE	TRUE	TRUE	TRUE	TRUE	TRUE	TRUE
VEGFA_EPHB2	FALSE	TRUE	TRUE	TRUE	TRUE	TRUE	TRUE	TRUE

### Sheet: Mouse Adipocyte Macrophage
Supplementary Table 6. Interactions between adipocytes and endothelial cells, ASPCs, and macrophages in human and mouse adipose tissue. TRUE refers to an interaction that is statistically significant under the given condition.
Macrophage/Adipocyte Interactions	ING Chow	ING HFD	PG Chow	PG HFD	All Chow	All HFD	All ING	All PG
EGFR_TGFB1	FALSE	FALSE	FALSE	TRUE	FALSE	TRUE	FALSE	TRUE
EGFR_COPA	FALSE	FALSE	FALSE	TRUE	FALSE	TRUE	FALSE	TRUE
BDNF_SORT1	FALSE	FALSE	FALSE	TRUE	FALSE	TRUE	FALSE	TRUE
ACVR_1A2A receptor_INHBB	FALSE	FALSE	FALSE	TRUE	FALSE	TRUE	FALSE	TRUE
CSF1R_IL34	FALSE	FALSE	FALSE	TRUE	FALSE	TRUE	FALSE	TRUE
CADM1_CADM1	FALSE	TRUE	FALSE	FALSE	FALSE	TRUE	TRUE	FALSE
TNFRSF1A_GRN	FALSE	TRUE	FALSE	FALSE	FALSE	TRUE	TRUE	FALSE
TNFRSF1B_GRN	FALSE	TRUE	FALSE	FALSE	FALSE	TRUE	TRUE	FALSE
SEMA4A_PLXND1	FALSE	TRUE	FALSE	FALSE	FALSE	TRUE	TRUE	FALSE
FGFR1_FGF9	FALSE	TRUE	FALSE	FALSE	FALSE	TRUE	TRUE	FALSE
CMKLR1_RARRES2	FALSE	TRUE	FALSE	FALSE	FALSE	TRUE	TRUE	FALSE
PlexinA1_complex2_SEMA6D	FALSE	TRUE	FALSE	FALSE	FALSE	TRUE	TRUE	FALSE
CSF1_SIRPA	FALSE	TRUE	FALSE	TRUE	FALSE	TRUE	TRUE	TRUE
LRP6_CKLF	FALSE	TRUE	FALSE	TRUE	FALSE	TRUE	TRUE	TRUE
MET_HGF	FALSE	TRUE	FALSE	TRUE	FALSE	TRUE	TRUE	TRUE
CADM1_NECTIN3	FALSE	TRUE	FALSE	TRUE	FALSE	TRUE	TRUE	TRUE
TGFB1_TGFBR3	FALSE	TRUE	FALSE	TRUE	FALSE	TRUE	TRUE	TRUE
NRP2_SEMA3C	FALSE	TRUE	FALSE	TRUE	FALSE	TRUE	TRUE	TRUE
CSF1R_CSF1	FALSE	TRUE	FALSE	TRUE	FALSE	TRUE	TRUE	TRUE
C5AR1_RPS19	FALSE	TRUE	FALSE	TRUE	FALSE	TRUE	TRUE	TRUE
AXL_IL15RA	FALSE	TRUE	FALSE	TRUE	FALSE	TRUE	TRUE	TRUE
FGF2_CD44	FALSE	FALSE	TRUE	FALSE	TRUE	FALSE	FALSE	TRUE
FGF2_FGFR1	FALSE	FALSE	TRUE	FALSE	TRUE	FALSE	FALSE	TRUE
FFAR2_FAM3C	FALSE	FALSE	TRUE	FALSE	TRUE	FALSE	FALSE	TRUE
FN1_aVb1 complex	FALSE	FALSE	TRUE	FALSE	TRUE	FALSE	FALSE	TRUE
FN1_aVb5 complex	FALSE	FALSE	TRUE	FALSE	TRUE	FALSE	FALSE	TRUE
HGF_CD44	TRUE	TRUE	TRUE	TRUE	TRUE	TRUE	TRUE	TRUE
FGF10_FGFR1	TRUE	TRUE	TRUE	TRUE	TRUE	TRUE	TRUE	TRUE
FGF1_FGFR2	TRUE	TRUE	FALSE	TRUE	TRUE	TRUE	TRUE	TRUE
FGF10_FGFR2	TRUE	FALSE	TRUE	TRUE	TRUE	TRUE	TRUE	TRUE
FGFR1_FGFR2	TRUE	TRUE	TRUE	TRUE	TRUE	TRUE	TRUE	TRUE
IGF1_IGF1R	TRUE	TRUE	TRUE	FALSE	TRUE	TRUE	TRUE	TRUE
ADIPOQ_CD200R1	TRUE	TRUE	TRUE	TRUE	TRUE	TRUE	TRUE	TRUE
JAG1_NOTCH2	TRUE	TRUE	TRUE	TRUE	TRUE	TRUE	TRUE	TRUE
GRIN2B_IL16	TRUE	TRUE	TRUE	FALSE	TRUE	TRUE	TRUE	TRUE
COPA_P2RY6	TRUE	TRUE	TRUE	TRUE	TRUE	TRUE	TRUE	TRUE
NAMPT_P2RY6	TRUE	TRUE	TRUE	TRUE	TRUE	TRUE	TRUE	TRUE
ADORA1_ENTPD1	TRUE	TRUE	TRUE	TRUE	TRUE	TRUE	TRUE	TRUE
CD44_FGFR2	TRUE	TRUE	TRUE	TRUE	TRUE	TRUE	TRUE	TRUE
CD74_COPA	TRUE	TRUE	TRUE	FALSE	TRUE	TRUE	TRUE	TRUE
NRP1_VEGFA	TRUE	TRUE	TRUE	TRUE	TRUE	TRUE	TRUE	TRUE
NRP2_VEGFA	TRUE	TRUE	TRUE	TRUE	TRUE	TRUE	TRUE	TRUE
NRP1_VEGFB	TRUE	TRUE	TRUE	TRUE	TRUE	TRUE	TRUE	TRUE
GRN_SORT1	TRUE	TRUE	TRUE	FALSE	TRUE	TRUE	TRUE	TRUE
COPA_SORT1	TRUE	TRUE	TRUE	TRUE	TRUE	TRUE	TRUE	TRUE
SIRPA_CD47	TRUE	TRUE	TRUE	TRUE	TRUE	TRUE	TRUE	TRUE
FGFR2_XPR1	TRUE	TRUE	TRUE	TRUE	TRUE	TRUE	TRUE	TRUE
IL15_IL15RA	TRUE	TRUE	TRUE	TRUE	TRUE	TRUE	TRUE	TRUE
FGF1_FGFR1	FALSE	TRUE	TRUE	TRUE	TRUE	TRUE	TRUE	TRUE
FGFR2_CD83	FALSE	TRUE	TRUE	FALSE	TRUE	TRUE	TRUE	TRUE
MERTK_GAS6	FALSE	TRUE	TRUE	FALSE	TRUE	TRUE	TRUE	TRUE
LAMP1_FAM3C	FALSE	TRUE	TRUE	FALSE	TRUE	TRUE	TRUE	TRUE
CD74_APP	FALSE	TRUE	TRUE	TRUE	TRUE	TRUE	TRUE	TRUE
NOTCH1_JAG1	FALSE	TRUE	TRUE	FALSE	TRUE	TRUE	TRUE	TRUE
CCL25_ACKR4	FALSE	TRUE	TRUE	TRUE	TRUE	TRUE	TRUE	TRUE
NRG2_ERBB4	FALSE	TRUE	TRUE	FALSE	TRUE	TRUE	TRUE	TRUE
PLD2_ARF1	FALSE	TRUE	TRUE	TRUE	TRUE	TRUE	TRUE	TRUE
